# Lineage-specific microbial protein prediction enables large-scale exploration of protein ecology within the human gut

**DOI:** 10.1101/2024.05.29.596415

**Authors:** Matthias Schmitz, Nicholas J. Dimonaco, Thomas Clavel, Thomas C.A. Hitch

## Abstract

Microbes use a range of genetic codes and gene structures, yet these are ignored during metagenomic analysis. This causes spurious protein predictions, preventing functional assignment which limits our understanding of ecosystems. To resolve this, we developed a lineage-specific gene prediction approach that uses the correct genetic code based on the taxonomic assignment of genetic fragments, removes partial predictions, and optimises prediction of small proteins. Applied to 9,634 metagenomes and 3,594 genomes from the human gut, this approach increased the landscape of captured expressed microbial proteins by 78.9%, including previously hidden functional groups. Optimised small protein prediction captured 3,772,658 small protein clusters, many with antimicrobial activity. Integration of the protein sequences and sample metadata into a tool, InvestiGUT, enables association of protein prevalence with host parameters. Accurate prediction of proteins is critical for understanding the functionality of microbiomes, hence this work will enhance understanding mechanistic interactions between microbes and hosts.
