## Supplementary Tables for "Lineage-specific microbial protein prediction enables large-scale exploration of protein ecology within the human gut": Supplementary_Table-1-Software.xlsx

### Sheet: Sheet1
Name (Version)	Intended Target	Reference
AUGUSTUS (3.3)	eukaryotes	Keller et al., 2011
GlimmerHMM (3.0.4)	eukaryotes	Majoros et al., 2004
SNAP (2006-07-28)	eukaryotes	Korf et al., 2004
FragGeneScan (1.31)	prokaryotes	Rho et al., 2010
GeneMarkS (4.6b)	prokaryotes	Besemer et al., 2001
GeneMarkS2 (1.14_1.25_lic)	prokaryotes	Lomsadze et al., 2018
GeneMarkST (5.1)	prokaryotes	Tang et al., 2015
MetaGeneMark (3.38)	prokaryotes	Besemer, Borodovsky 1999; Zhu et al., 2010
MetaGeneMark-2 (1.23)	prokaryotes	Gemayel et al., 2022
MetaGeneAnnotator (2008/8/19)	prokaryotes	Noguchi et al., 2006
		Noguchi et al., 2008
Prodigal (2.6.3)	prokaryotes	Hyatt et al., 2010
Pyrodigal (2.1.0)	prokaryotes	Larralde et al., 2022
Phanotate (1.5.0)	viruses	McNair et al., 2019
