## Supplementary Tables for "Lineage-specific microbial protein prediction enables large-scale exploration of protein ecology within the human gut": Supplementary_Table-2-Test_organisms.xlsx

### Sheet: Sheet1
Domain	Species name	Health association	Database
Archaea	Candidatus Methanomassiliicoccus intestinalis Issoire-Mx1		Ensembl Release 56
Archaea	Methanobrevibacter smithii ATCC 35061		Ensembl Release 56
Archaea	Methanosphaera stadtmanae DSM 3091		Ensembl Release 56
Bacteria	Akkermansia muciniphila ATCC BAA-835	probiotic	Ensembl Release 56
Bacteria	Bacillus subtilis BEST7003		Ensembl Release 46
Bacteria	Bifidobacterium animalis subsp. lactis BB-12	probiotic	Ensembl Release 56
Bacteria	Campylobacter jejuni subsp. jejuni 414	pathogen	Ensembl Release 56
Bacteria	Caulobacter crescentus CB15		Ensembl Release 46
Bacteria	Clostridioides difficile ATCC 9689	pathogen	Ensembl Release 56
Bacteria	Escherichia coli K-12 ER3413		Ensembl Release 46
Bacteria	Faecalibacterium prausnitzii GCA 003293635	probiotic	Ensembl Release 56
Bacteria	Lactobacillus acidophilus NCFM	probiotic	Ensembl Release 56
Bacteria	Lacticaseibacillus rhamnosus DSM 14870	probiotic	Ensembl Release 56
Bacteria	Mycoplasma genitalium G37		Ensembl Release 46
Bacteria	Pseudomonas fluorescens UK4		Ensembl Release 46
Bacteria	Salmonella enterica subsp. enterica serovar Typhimurium str. LT2	pathogen	Ensembl Release 56
Bacteria	Staphylococcus aureus 502A		Ensembl Release 46
Bacteria	Streptococcus thermophilus LGM 18311	probiotic	Ensembl Release 56
Bacteria	Vibrio cholerae O1 biovar El Tor str. N16961	pathogen	Ensembl Release 56
Bacteria	Yersinia enterocolitica subsp. enterocolitica	pathogen	Ensembl Release 56
Eukaryota	Aspergillus nidulans FGSC A4		Ensembl Release 56
Eukaryota	Candida albicans SC5314		Ensembl Release 56
Eukaryota	Saccharomyces cerevisiae S288C		Ensembl Release 56
Viruses	Bacteroides phage crAss002		GenBank
Viruses	Butyrivibrio phage Arawn		GenBank
Viruses	Staphylococcus virus BESEP1		GenBank
