## Supplementary Tables for "Lineage-specific microbial protein prediction enables large-scale exploration of protein ecology within the human gut": Supplementary_Table-4-Studies.xlsx

### Sheet: Sheet1
Curated Metagenomic Data ID	Number of Metagenomes	PubMed ID
HMP_2019_ibdmdb	1305	29311644, 31142855
ZeeviD_2015	900	26590418
VatanenT_2016	776	27133167
YachidaS_2019	616	31171880
SchirmerM_2016	471	27984736
BackhedF_2015	398	25974306
NielsenHB_2014	396	24997787
QinJ_2012	363	23023125
LeChatelierE_2013	292	23985870
CosteaPI_2017	278	29242367
LiJ_2014	259	24997786
XieH_2016	250	27818083
QinN_2014	237	25079328
VincentC_2016	218	26975510
LiJ_2017	196	28143587
BritoIL_2016	172	27409808
WenC_2017	168	28750650
ZellerG_2014	156	25432777
FengQ_2015	154	25758642
HMP_2012	147	22699609
KarlssonFH_2013	145	23719380
YuJ_2015	128	26408641
HeQ_2017	122	28655159
KosticAD_2015	120	25662751
FerrettiP_2018	117	30001516
PasolliE_2019	112	30661755
VogtmannE_2016	110	27171425
LiuW_2016	110	27708392
ChengpingW_2017	97	28750650
IjazUZ_2017	94	28222161
LouisS_2016	92	26919743
LoombaR_2017	86	28467925
HanniganGD_2017	78	30459201
RaymondF_2016	72	26359913
Bengtsson-PalmeJ_2015	70	26259788
Obregon-TitoAJ_2015	58	25807110
LiSS_2016	55	27126044
DavidLA_2015	44	25991682
LomanNJ_2013	41	23571589
SmitsSA_2017	40	28839072
RampelliS_2015	38	25981789
OlmMR_2017	37	28073918
AsnicarF_2017	16	28144631
