## Supplementary Tables for "Lineage-specific microbial protein prediction enables large-scale exploration of protein ecology within the human gut": Supplementary_Table-7-UC_expression.csv

#Protein	Mean healthy RPKM	Mean UC RPKM	Log2foldchange	Significance (FDR)
19937|BritoIL_2016__M2.60.ST|Bacteria|11|MetaGeneAnnotator	109.06728506271838	180.5722524345768	0.7221580241376065	0.034917501575003555
55401|ChengpingW_2017__AS130raw|Bacteria|11|MetaGeneAnnotator	87.76628035755266	215.55337151000575	1.286638984576101	4.06174163572855e-07
68712|CosteaPI_2017__SID713B073-11-90-0|Bacteria|11|Pyrodigal	2233.483083468735	3508.2205451646796	0.6512094975221658	0.013021988991668112
14540|HanniganGD_2017__MG100159|Bacteria|11|MetaGeneAnnotator	94.17673784306393	72.6869424893202	-0.36920001456807733	0.01280501968964954
6514|HanniganGD_2017__MG100185|Bacteria|11|MetaGeneAnnotator	7338.466232489815	10854.090423804522	0.5646246927223825	0.014821162351895487
16182|VatanenT_2016__G78833|Bacteria|11|MetaGeneAnnotator	4025.4994347938987	4800.343555244256	0.25391203938185414	0.02091942298802157
20451|HanniganGD_2017__MG100145|Bacteria|11|MetaGeneAnnotator	1811.7169779819662	2318.1340228618024	0.3554325031206515	0.013727684833240713
23718|HanniganGD_2017__MG100154|Bacteria|11|MetaGeneAnnotator	287.7316737604838	594.0208907995411	1.0432109420208477	0.02432577097363725
28109|HanniganGD_2017__MG100204|Bacteria|11|MetaGeneAnnotator	8.683649691963883	6.651498897250522	-0.3398084969565745	0.014315706748936759
19082|SchirmerM_2016__G88960|Bacteria|11|MetaGeneAnnotator	2549.1524877500024	2926.149706897428	0.19891301680456752	0.029625217987611432
23622|VatanenT_2016__G80510|Bacteria|11|MetaGeneAnnotator	96.43110338802839	144.53287882021584	0.5788908146875306	0.027082551647937683
28876|VatanenT_2016__G80505|Bacteria|11|MetaGeneAnnotator	325.7673433548006	371.88656555494345	0.19047301041272258	0.014315706748936759
20965|VatanenT_2016__G80292|Bacteria|11|MetaGeneAnnotator	232.78235888755106	409.3664024345633	0.8117465504321162	0.01280501968964954
52099|YachidaS_2019__SAMD00114786|Bacteria|11|MetaGeneAnnotator	158.74275386497393	123.55527958887399	-0.3589643150360765	0.013727684833240713
52823|QinJ_2012__CON-028|Bacteria|11|MetaGeneAnnotator	1652.9374960817345	518.2750481287964	-1.6713339059323848	0.02432577097363725
52651|ZeeviD_2015__PNP_Main_646|Bacteria|11|MetaGeneAnnotator	123.63173108754535	340.9634242018388	1.4561706017381906	0.0050190913732004105
18234|HanniganGD_2017__MG100181|Bacteria|11|MetaGeneAnnotator	22.428314574016223	45.61684724370151	0.9925982655951817	0.002526270320329313
12691|HanniganGD_2017__MG100174|Bacteria|11|MetaGeneAnnotator	12288.856615479532	17299.747267936636	0.4933662692336195	0.013727684833240713
28129|YachidaS_2019__SAMD00164831|Bacteria|11|MetaGeneAnnotator	542.0549181643116	849.3092809428091	0.6468895821374435	0.014315706748936759
2217|FengQ_2015__SID31009|Eukaryota|1|Pyrodigal	361.9636113261874	179.41812750473701	-1.0084806184382542	0.000529534160918853
62974|LiJ_2014__O2.UC31-1|Bacteria|11|Pyrodigal	6523.000108928112	5379.898484815773	-0.2779097167460208	0.014821162351895487
54966|YachidaS_2019__SAMD00165018|Bacteria|11|MetaGeneAnnotator	15.067350041701548	47.749142144651785	1.6012448238768815	0.0014254404133818073
23163|VatanenT_2016__G78803|Bacteria|11|MetaGeneAnnotator	6973.525681566438	5462.42339726813	-0.3522898750614196	0.034917501575003555
21781|VatanenT_2016__G80462|Bacteria|11|MetaGeneAnnotator	437.45486393036106	847.0163025443497	0.9516636656337307	0.014315706748936759
58392|YachidaS_2019__SAMD00164889|Bacteria|11|Pyrodigal	72.63801737486376	90.81931311574328	0.3183468553565054	0.03964442802290315
54964|SchirmerM_2016__G88999|Bacteria|11|MetaGeneAnnotator	569.1853873946585	497.3902781847036	-0.19415513982281807	0.01280501968964954
10962|VatanenT_2016__G80344|Bacteria|11|MetaGeneAnnotator	166.7303603273257	241.65470458079923	0.5327609812146068	0.0005527631588947552
48678|LomanNJ_2013__OBK3135|Bacteria|11|MetaGeneAnnotator	115.42997223774907	148.00920504088035	0.35593896094727706	0.0021546936081372732
17988|HanniganGD_2017__MG100144|Bacteria|11|MetaGeneAnnotator	136.76948754711876	246.72375929014189	0.8464758417092385	0.014315706748936759
91084|YachidaS_2019__SAMD00165022|Bacteria|11|MetaGeneAnnotator	13.736545305678876	64.21487908108769	2.145802807179875	0.014821162351895487
62354|LeChatelierE_2013__MH0405|Bacteria|11|MetaGeneAnnotator	19.742489256281793	11.625425621037122	-0.7162570149210952	0.000529534160918853
