## Supplementary Tables for "Lineage-specific microbial protein prediction enables large-scale exploration of protein ecology within the human gut": Supplementary_Table-8-CD_expression.csv

#Protein	Mean healthy RPKM	Mean CD RPKM	Log2foldchange	Significance (FDR)
134920|BackhedF_2015__SID521_M|unknown|11|MetaGeneMark	332.94503468473	331.56974355831716	-0.005953741968016	0.04532680303288701
75312|BackhedF_2015__SID78_M|Bacteria|11|MetaGeneAnnotator	277.7562146225363	239.8473669553663	-0.21088481713506965	0.03199660252255891
55401|ChengpingW_2017__AS130raw|Bacteria|11|MetaGeneAnnotator	87.76628035755266	267.84035043570293	1.5986660402127004	2.307523964244757e-06
68712|CosteaPI_2017__SID713B073-11-90-0|Bacteria|11|Pyrodigal	2233.483083468735	4720.246082535229	1.079226558978427	2.057022500402091e-05
8386|HanniganGD_2017__MG100200|Bacteria|11|MetaGeneAnnotator	172.149432645451	162.24067059374033	-0.08501711797754544	6.525817231228089e-05
28294|HanniganGD_2017__MG100204|Bacteria|11|MetaGeneAnnotator	2731.793275012095	2026.4464275069186	-0.43071253611565513	0.016834602138480183
22003|VatanenT_2016__G69207|Bacteria|11|MetaGeneAnnotator	316.0839860671027	321.37963414264414	0.023895588855308753	0.024733332231230195
29527|LouisS_2016__AS62_18|unknown|11|Pyrodigal	176.66029029173336	169.54735121198468	-0.058948905188859396	0.03842581964751752
97315|VogtmannE_2016__MMRS42780924ST-27-0-0|Bacteria|11|MetaGeneAnnotator-MetaGeneMark-Pyrodigal	60.77544940583137	74.60722143777538	0.291490435543453	0.0433429453587869
59491|YachidaS_2019__SAMD00114918|Bacteria|11|MetaGeneAnnotator	10.434067295227724	9.112843463658312	-0.177149984490171	0.0433429453587869
12255|HanniganGD_2017__MG100177|Bacteria|11|MetaGeneAnnotator	58.5703594015132	49.10210367105003	-0.2497234831060991	0.017538983545828446
16182|VatanenT_2016__G78833|Bacteria|11|MetaGeneAnnotator	4025.4994347938987	4850.7779918816495	0.26898740611070504	0.009953018945440954
20451|HanniganGD_2017__MG100145|Bacteria|11|MetaGeneAnnotator	1811.7169779819662	3730.5733947411754	1.0416303694769722	0.0002891311647046513
28109|HanniganGD_2017__MG100204|Bacteria|11|MetaGeneAnnotator	8.683649691963883	7.095841832229759	-0.25836978599068944	0.0010735437544368482
23622|VatanenT_2016__G80510|Bacteria|11|MetaGeneAnnotator	96.43110338802839	214.9433704774226	1.1481987168265326	3.042350899163417e-05
15463|VatanenT_2016__G69218|Bacteria|11|MetaGeneAnnotator	340.2121835067822	3881.029952248959	3.508070183036159	2.41651533449893e-07
24740|CosteaPI_2017__SID713B042-11-0-0|Bacteria|11|MetaGeneAnnotator-Pyrodigal	92.92769204579608	56.27251420217963	-0.7137076226757194	0.00022946412361756312
14932|VatanenT_2016__G80355|Bacteria|11|MetaGeneAnnotator	3937.8144174035165	2854.1280827993596	-0.46420597678945896	0.019932305643280177
52099|YachidaS_2019__SAMD00114786|Bacteria|11|MetaGeneAnnotator	158.74275386497393	184.7505143397871	0.21761571539600177	0.001838687431219028
52651|ZeeviD_2015__PNP_Main_646|Bacteria|11|MetaGeneAnnotator	123.63173108754535	239.5899806453357	0.9489051392851543	0.03896696810688256
19031|VatanenT_2016__G69196|Bacteria|11|MetaGeneAnnotator	2091.4345090183087	1760.5471443839579	-0.24833938238006692	0.048688169788683934
17213|HanniganGD_2017__MG100128|Bacteria|11|MetaGeneAnnotator	216.3607826685923	159.12860303266433	-0.4408606326871178	0.02305891098480059
2217|FengQ_2015__SID31009|Eukaryota|1|Pyrodigal	361.9636113261874	139.16005255569962	-1.3727496980274634	2.307523964244757e-06
62974|LiJ_2014__O2.UC31-1|Bacteria|11|Pyrodigal	6523.000108928112	5075.673825074843	-0.3618732358602243	0.004308002809455814
54966|YachidaS_2019__SAMD00165018|Bacteria|11|MetaGeneAnnotator	15.067350041701548	126.98631474358356	2.9937856419783766	2.057022500402091e-05
30610|HanniganGD_2017__MG100180|Bacteria|11|MetaGeneAnnotator	243.38168706350885	102.45949597381221	-1.2400701114460864	2.057022500402091e-05
23163|VatanenT_2016__G78803|Bacteria|11|MetaGeneAnnotator	6973.525681566438	5717.033454105884	-0.2865760458598004	0.019932305643280177
33121|SchirmerM_2016__G88986|Bacteria|11|MetaGeneAnnotator	106.40395890616529	70.21995934499166	-0.5926936547223886	0.0004789345661163186
54964|SchirmerM_2016__G88999|Bacteria|11|MetaGeneAnnotator	569.1853873946585	737.6800538995901	0.3735185553860404	0.0015786316038740157
10962|VatanenT_2016__G80344|Bacteria|11|MetaGeneAnnotator	166.7303603273257	331.7584987641509	0.9883316634461438	0.012416488606135045
62839|ZeeviD_2015__PNP_Main_95|Bacteria|11|MetaGeneAnnotator	909.0138739886997	141.68603835878451	-2.6730443647691717	0.003897742290886181
4364|LeviatanS_2022__Rep_2327|Bacteria|11|MetaGeneAnnotator	36.42526281164561	32.300609666800995	-0.16846385699905725	0.025987912175318047
91084|YachidaS_2019__SAMD00165022|Bacteria|11|MetaGeneAnnotator	13.736545305678876	65.72037923334926	2.178729136486191	1.2823552181331327e-07
62354|LeChatelierE_2013__MH0405|Bacteria|11|MetaGeneAnnotator	19.742489256281793	17.035768145819212	-0.20172816989301276	0.00043456846814456427
